# Sequences in the Human papillomavirus Type 18 (HPV18) Upstream Regulatory Region regulate Viral Genome Replication, Establishment and Persistence

**DOI:** 10.1101/2021.02.22.432334

**Authors:** Tami L. Coursey, Koenraad Van Doorslaer, Alison A. McBride

## Abstract

During persistent human papillomavirus infection, the viral genome replicates as an extrachromosomal plasmid that is efficiently partitioned to daughter cells during cell division. We have previously shown that an element which overlaps the HPV18 transcriptional enhancer promotes stable DNA replication of replicons containing the viral replication origin. Here we perform comprehensive analyses to elucidate the function of this maintenance element. We conclude that no unique element or binding site in this region is absolutely required for persistent replication and partitioning, and instead propose that the overall chromatin architecture of this region is important to promote efficient use of the replication origin. These results have important implications on the genome partitioning mechanism of papillomaviruses.
