## Supplementary Table 1 for "Sequences in the Human papillomavirus Type 18 (HPV18) Upstream Regulatory Region regulate Viral Genome Replication, Establishment and Persistence"

### Sheet: Sheet1
Oligo #	Target	Strand	Oligo Seq	Purpose	Plasmid type
	HPV18	sense	5′-GCCAGACGTCGGCTGCTA-3′	qPCR	N/A
		as	5′-CACCGAGAAGTGGGTTGACA-3′		N/A
	Replicon_neo	sense	5′-ATGCCTGCCTTCCCAACA-3′	qPCR	N/A
		as	5′-CTCCCAGCCTGCCACAGT-3′		N/A
	RPPH1	sense	5′-CGGAGGGAAGCTCATCAGTG-3′	qPCR	N/A
		as	5′-TGGCCCTAGTCTCAGACCTT-3′		N/A
	hAldA	sense	5’-AAAACCATGGTCTAGAATTCCTGCAGG-3’	Cloning	Replicon
		as	5’-AAAACCATGGAGTCGACGGACTGGGCTAC-3’
	K5	sense	5’- ACTGTCATGAGGGCCCTGCACTGTCTTCTG-3’	Cloning	Replicon
		as	5’- ACGTTCATGACCCGGGTACAGACCTCACTG-3’
	HCMV	sense	5’- AAAACCATGGTCTAGAATTCCTGCAGG-3’	Cloning	Replicon
		as	5’- AAAACCATGGCAAAACAAACTCCCATTGAC-3’
	HPV16	sense	5’- AAAACCATGGCAACCGAAATCGGTTGCATGCTTTTTGG-3’	Cloning	Replicon
		as	5’-AAAACCATGGTTGCACACACCCATGTGCAG-3’
	HPV31	sense	5’- AAAACCATGGCAACCGAAATCGGTTGCATTGTTTAAAC-3’	Cloning	Replicon
		as	5’- GGCGCCATGGGTAATACCTATATGCAATTAATTATATGAGT-3’
	hAldA	sense	5’-AACCCTCGAGAGGCGAAACTCAGCTTCCTTC-3’	Cloning	Luciferase
		as	5’-TTTTAAGCTTCGACGGACTGGGCTACGGGC-3’
	K5-F	sense	5’- AAAACTCGAGAGGGCCCTGCACTGTCTTCTG-3’	Cloning	Luciferase
		as	5’- TTGGAAGCTTCCCGGGTACAGACCTCACTG-3’
	K5-R	sense	5’- AAAACTCGAGCCCGGGTACAGACCTCACTG-3’	Cloning	Luciferase
		as	5’- TACCAAGCTTAGGGCCCTGCACTGTCTTCT-3’
	HCMV	sense	5’- AAAACTCGAGCGTTACATAACTTACGGTAAATG-3’	Cloning	Luciferase
		as	5’- TTTTAAGCTTCAAAACAAACTCCCATTGAC-3’
	HPV16	sense	5’- AAAACTCGAGATGCATGCTTTTTGGCACAAAATG-3’	Cloning	Luciferase
		as	5’- TTGTAAGCTTTTGCACACACCCATGTGCAG-3’
	HPV31	sense	5’- AAGGCTCGAGTGCATTGTTTAAACATGCTAG-3’	Cloning	Luciferase
		as	5’- GGGGGAAGCTTGTAATACCTATATGCAA-3’
